# Identification of strain-specific cues that regulate biofilm formation in *Bacteroides thetaiotaomicron*

**DOI:** 10.1101/2024.12.20.629428

**Authors:** Robert W.P. Glowacki, Morgan J. Engelhart, Jessica M. Till, Anagha Kadam, Ina Nemet, Naseer Sangwan, Philip P. Ahern

## Abstract

Members of the gut microbiome encounter a barrage of host- and microbe-derived microbiocidal factors that must be overcome to maintain fitness in the intestine. The long-term stability of many gut microbiome strains within the microbiome suggests the existence of strain-specific strategies that have evolved to foster resilience to such insults. Despite this, little is known about the mechanisms that mediate this resistance. Biofilm formation represents one commonly employed defense strategy against stressors like those found in the intestine. Here, we demonstrate strain-level variation in the capacity of the gut symbiont *Bacteroides thetaiotaomicron* to form biofilms. Despite the potent induction of biofilm formation by purified bile in most strains, we show that the specific bile acid species driving biofilm formation differ among strains, and uncover that a secondary bile-acid, lithocholic acid, and its conjugated forms, potently induce biofilm formation in a strain-specific manner. Additionally, we found that the short-chain fatty acid, acetic acid, could suppress biofilm formation. Thus, our data defines the molecular components of bile that promote biofilm formation in *B. thetaiotaomicron* and reveals that distinct molecular cues trigger the induction or inhibition of this process. Moreover, we uncover strain-level variation in these responses, thus identifying that both shared and strain-specific determinants govern biofilm formation in this species.

**Importance:** In order to thrive within the intestine, it is imperative that gut microbes resist the multitude of insults derived from the host immune system and other microbiome members. As such, they have evolved strategies that ensure their survival within the intestine. We investigated one such strategy, biofilm formation, in *Bacteroides thetaiotaomicron*, a common member of the human microbiome. We uncovered significant variation in natural biofilm formation in the absence of an overt stimulus among different *Bacteroides thetaiotaomicron* strains, and revealed that different strains adopted a biofilm lifestyle in response to distinct molecular stimuli. Thus our studies provide novel insights into factors mediating gut symbiont resiliency, revealing strain-specific and shared strategies in these responses. Collectively, our findings underscore the prevalence of strain-level differences that should be factored into our understanding of gut microbiome functions.
