## Supplementary material for "Identification of strain-specific cues that regulate biofilm formation in *Bacteroides thetaiotaomicron*": Table S1

### Sheet: Primers and Strains
Species	Strain	Organism Isolation Source
Bacteroides thetaiotaomicron	Bt-17.2	Human
Bacteroides thetaiotaomicron	DH4108	Human
Bacteroides thetaiotaomicron	WAL8713	Human
Bacteroides thetaiotaomicron	Bt-8702	Human
Bacteroides thetaiotaomicron	WAL8669	Human
Bacteroides thetaiotaomicron	VPI-5482	Human
Bacteroides thetaiotaomicron	DH4087	Human
Bacteroides thetaiotaomicron	VPI-2808B	Human
Bacteroides thetaiotaomicron	VPI-Bt-DOT2	Human
Bacteroides thetaiotaomicron	DH4111	Human
Bacteroides thetaiotaomicron	VPI-J19-34B	Human
Bacteroides thetaiotaomicron	DH3731	Human
Bacteroides thetaiotaomicron	VPI-0633-1	Human
Bacteroides thetaiotaomicron	VPI-Bt-7853	Human
Bacteroides thetaiotaomicron	VPI-3443	Human
Bacteroides thetaiotaomicron	VPI-3164	Human
Bacteroides thetaiotaomicron	VPI-C11-15	Human
Bacteroides thetaiotaomicron	VPI-Bt-5951	Human
Bacteroides thetaiotaomicron	VPI-0940-1	Human
Bacteroides thetaiotaomicron	WAL2926	Human
Bacteroides thetaiotaomicron	VPI-Bt-3089	Human
Bacteroides thetaiotaomicron	DH3956	Human

### Sheet: Growth Media Reagents
Chemical	Catalog #	Supplier
L-Cysteine HCl	C1276	Sigma
D-Glucose	G8270	Sigma
Tween 80	BP-338	Fisher Scientific
Potassium phosphate monobasic	P0662	Sigma
Potassium phosphate dibasic	P3786	Sigma
Magnesium sulfate heptahydrate	230391	Sigma
Iron(II) sulfate heptahydrate	F8048	Sigma
Ammonium Sulfate	A4418	Sigma
Vitamin B12	V2876	Sigma
Hemin	51280	Sigma
Brain Heart Infusion Broth	211059	BD
Yeast Extract	212750	Gibco
Tryptone Peptone	211921	Gibco
Sodium Chloride	S3014	Sigma
Calcium Chloride	C1016	Sigma
Vitamin K3	M5625	Sigma
Soodium Bicarbonate	S4019	Sigma
